# Ultraplex microscopy: versatile highly-multiplexed molecular labeling and imaging across scale and resolution

**DOI:** 10.1101/2024.08.17.605585

**Authors:** Janeth Pérez-Garza, Jairo Orea, Zachary Deane, Gianna Raimondi, Rebecca Tripp, Imani Charles, Linnaea Ostroff

## Abstract

The molecular organization of cells and tissue is challenging to study due to the inefficiency of multiplexed molecular labeling methods and the limited options for combining microscopy modalities in a single specimen, especially when high spatial resolution is needed. Here we describe ultraplex microscopy, which combines serial multiplexing, ultrathin sectioning, and reversible embedding to circumvent incompatibilities between labeling and imaging techniques, enhance resolution, and expand multiplexing capacity within and across modalities. Samples can be labeled with antibodies, RNA probes, and tissue stains for imaging by brightfield, epifluorescence, super-resolution, and electron microscopy without specialized reagents or materials. We demonstrate applications in brain tissue including molecular profiling of single cells and axonal boutons, high-resolution molecular colocalization, and correlative imaging of fluorescent proteins with confocal and ultraplex microscopy. The power and versatility of ultraplex microscopy will be valuable in addressing currently intractable experimental questions in many systems and contexts.
