## Supplementary material for "Ultraplex microscopy: versatile highly-multiplexed molecular labeling and imaging across scale and resolution": Table S1

### Sheet: Sheet1
figure	sample format	primary fixative	thickness	antigen retrieval	target	antibody/probe	concentration	microscope	objective	filter set	exposure time (ms)
1D	deplasticized	1% glutaraldehyde	50 nm	no	MBP	Biolegend, 808401	1:1000	Nikon Eclipse NiE	10X	Far Red	500
1E, left	deplasticized	1% glutaraldehyde	50 nm	no	MBP	Biolegend, 808401	1:1000	Nikon Eclipse NiE	60X	Far Red	10
1E, middle	plastic 50 nm	1% glutaraldehyde	50 nm	no	MBP	Biolegend, 808401	1:1000	Nikon Eclipse NiE	60X	Far Red	10
1E, right	LR white 50 nm	1% glutaraldehyde	50 nm	no	MBP	Biolegend, 808401	1:1000	Nikon Eclipse NiE	60X	Far Red	10
1F, left	deplasticized	1% glutaraldehyde	50 nm	yes	CB	Synaptic Systems, 214 003	1:1000	Nikon Eclipse NiE	20X	Far Red	200
1G, left	deplasticized	1% glutaraldehyde	50 nm	no	Sst	ACD, 412181-C1	N/A	Nikon Eclipse NiE	20X	Far Red	200
2A	deplasticized	1% glutaraldehyde	50 nm	yes	GABA	Sigma Aldrich, A2052	1:10000	Nikon Eclipse NiE	20X	Green	100
2C	deplasticized	1% glutaraldehyde	50 nm	no	Poly-A	Integrated DNA Technologies	2 uM	Nikon Eclipse NiE	20X	Far Red	100
2E	deplasticized	1% glutaraldehyde	50 nm	yes	PV	Abcam, ab11427	1:1000	Nikon Eclipse NiE	20X	Far Red	100
2E	deplasticized	1% glutaraldehyde	50 nm	no	Pvalb	ACD, 407821-C1	N/A	Nikon Eclipse NiE	20X	Far Red	100
2E	deplasticized	1% glutaraldehyde	50 nm	no	Gad1	ACD, 316401-C1	N/A	Nikon Eclipse NiE	20X	Far Red	100
2E	deplasticized	1% glutaraldehyde	50 nm	no	Sst	ACD, 412181-C1	N/A	Nikon Eclipse NiE	20X	Far Red	50
2E	deplasticized	1% glutaraldehyde	50 nm	no	NPY	ACD, 1211911-C1	N/A	Nikon Eclipse NiE	20X	Far Red	100
2E	deplasticized	1% glutaraldehyde	50 nm	yes	CB	Synaptic Systems, 214 003	1:1000	Nikon Eclipse NiE	20X	Far Red	100
2E	deplasticized	1% glutaraldehyde	50 nm	no	CCK	ACD, 532851-C1	N/A	Nikon Eclipse NiE	20X	Far Red	50
2E	deplasticized	1% glutaraldehyde	50 nm	yes	CR	Synaptic Systems, 214 102	1:1000	Nikon Eclipse NiE	20X	Far Red	10
2E	deplasticized	1% glutaraldehyde	50 nm	no	VIP	ACD, 485681-C1	N/A	Nikon Eclipse NiE	20X	Far Red	50
2E	deplasticized	1% glutaraldehyde	50 nm	yes	GFAP	Sigma Aldrich, G3893	1:1000	Nikon Eclipse NiE	20X	Green	100
2E	deplasticized	1% glutaraldehyde	50 nm	yes	S100β	Proteintech, 15146-1-AP	1:1000	Nikon Eclipse NiE	20X	Far Red	100
3B, left	deplasticized	4% paraformaldehyde	50 nm	no	Native, GFP	N/A	N/A	Nikon Eclipse NiE	10X	Green	200
3B, left	deplasticized	4% paraformaldehyde	50 nm	no	Native, tdT	N/A	N/A	Nikon Eclipse NiE	10X	DsRed	500
3B, middle	deplasticized	4% paraformaldehyde	50 nm	no	Native, GFP	N/A	N/A	Nikon Eclipse NiE	60X	Green	10
3B, middle	deplasticized	4% paraformaldehyde	50 nm	no	Native, tdT	N/A	N/A	Nikon Eclipse NiE	60X	DsRed	100
3C, left	deplasticized	4% paraformaldehyde	50 nm	no	Native, GFP	N/A	N/A	Nikon Eclipse NiE	10X	Green	500
3C, left	deplasticized	4% paraformaldehyde	50 nm	no	Native, tdT	N/A	N/A	Nikon Eclipse NiE	10X	DsRed	500
3C, middle	deplasticized	4% paraformaldehyde	50 nm	no	Native, GFP	N/A	N/A	Nikon Eclipse NiE	60X	Green	10
3C, middle	deplasticized	4% paraformaldehyde	50 nm	no	Native, tdT	N/A	N/A	Nikon Eclipse NiE	60X	DsRed	200
3D	deplasticized	4% paraformaldehyde	50 nm	no	Native, GFP	N/A	N/A	Nikon Eclipse NiE	10X	Green	200
3D	deplasticized	4% paraformaldehyde	50 nm	no	Native, tdT	N/A	N/A	Nikon Eclipse NiE	10X	DsRed	500
3D	deplasticized	4% paraformaldehyde	50 nm	no	MBP	Biolegend, 808401	1:1000	Nikon Eclipse NiE	10X	Far Red	200
3E, top	deplasticized	4% paraformaldehyde	50 nm	no	Native, tdT	N/A	N/A	Nikon Eclipse NiE	100X	DsRed	500
3E, bottom	deplasticized	4% paraformaldehyde	50 nm	no	Native, GFP	N/A	N/A	Nikon Eclipse NiE	100X	Green	100
3F	deplasticized	4% paraformaldehyde	50 nm	no	Native	N/A	N/A	Nikon Eclipse NiE	100X	DsRed	500
3F	deplasticized	4% paraformaldehyde	50 nm	no	Native	N/A	N/A	Nikon Eclipse NiE	100X	Green	100
3G, top	deplasticized	4% paraformaldehyde	50 nm	no	Native, tdT	N/A	N/A	Nikon Eclipse NiE	100X	DsRed	500
3G, top	deplasticized	4% paraformaldehyde	50 nm	no	DsRed	Takarabio, 632496	1:1000	Nikon Eclipse NiE	100X	Far Red	30
3G, bottom	deplasticized	4% paraformaldehyde	50 nm	no	Native, GFP	N/A	N/A	Nikon Eclipse NiE	100X	Green	100
3G, bottom	deplasticized	4% paraformaldehyde	50 nm	no	GFP	Abcam, ab13970	1:1000	Nikon Eclipse NiE	100X	Far Red	10
3H	deplasticized	4% paraformaldehyde	50 nm	no	Native, tdT	N/A	N/A	Nikon Eclipse NiE	100X	DsRed	500
3H	deplasticized	4% paraformaldehyde	50 nm	no	Native, GFP	N/A	N/A	Nikon Eclipse NiE	100X	Green	100
3H	deplasticized	4% paraformaldehyde	50 nm	no	MAP2	Abcam, ab5392	1:1000	Nikon Eclipse NiE	100X	Far Red	20
3I	deplasticized	4% paraformaldehyde	50 nm	no	Native, tdT	N/A	N/A	Nikon Eclipse NiE	100X	DsRed	500
3I	deplasticized	4% paraformaldehyde	50 nm	no	Native, GFP	N/A	N/A	Nikon Eclipse NiE	100X	Green	100
3I	deplasticized	4% paraformaldehyde	50 nm	no	s100B	Proteintech, 15146-1-AP	1:1000	Nikon Eclipse NiE	100X	Far Red	10
3J	deplasticized	4% paraformaldehyde	50 nm	no	Native, tdT	N/A	N/A	Nikon Eclipse NiE	100X	DsRed	500
3J	deplasticized	4% paraformaldehyde	50 nm	no	Native, GFP	N/A	N/A	Nikon Eclipse NiE	100X	Green	100
3J	deplasticized	4% paraformaldehyde	50 nm	no	VGluT1	Synaptic Systems, 135 303	1:1000	Nikon Eclipse NiE	100X	Far Red	30
4A	deplasticized	4% paraformaldehyde	50 nm	no	Native, tdT	N/A	N/A	Nikon Ti2E	100X	Red	500
4A	deplasticized	4% paraformaldehyde	50 nm	no	Native, GFP	N/A	N/A	Nikon Ti2E	100X	Green	200
4A	deplasticized	4% paraformaldehyde	50 nm	no	VGluT1	Synaptic Systems, 135 303	1:1000	Nikon Ti2E	100X	Far Red	200
4A	deplasticized	4% paraformaldehyde	50 nm	no	VGluT2	Synaptic Systems, 135 409	1:500	Nikon Ti2E	100X	Far Red	200
4C	deplasticized	1% glutaraldehyde	50 nm	yes	VIP	Synaptic Systems, 443 005	1:1000	Nikon Eclipse NiE	20X	Green	300
4C	deplasticized	1% glutaraldehyde	50 nm	yes	SOM	Synaptic Systems, 366 006	1:500	Nikon Eclipse NiE	20X	Far Red	200
4D	deplasticized	1% glutaraldehyde	50 nm	yes	VIP	Synaptic Systems, 443 005	1:1000	Nikon Eclipse NiE	100X	Green	100
4D	deplasticized	1% glutaraldehyde	50 nm	yes	SOM	Synaptic Systems, 366 006	1:500	Nikon Eclipse NiE	100X	Far Red	50
4E	deplasticized	1% glutaraldehyde	50 nm	yes	Sst	ACD, 412181-C1	N/A	Nikon Eclipse NiE	100X	Far Red	50
4F	deplasticized	1% glutaraldehyde	50 nm	yes	VIP	Synaptic Systems, 443 005	1:1000	Nikon Eclipse NiE	100X	Green	100
4F	deplasticized	1% glutaraldehyde	50 nm	yes	GABA	Sigma Aldrich, A2052	1:10000	Nikon Eclipse NiE	100X	Far Red	20
4G	deplasticized	1% glutaraldehyde	50 nm	yes	SOM	Synaptic Systems, 366 006	1:500	Nikon Eclipse NiE	100X	Green	50
4G	deplasticized	1% glutaraldehyde	50 nm	yes	GABA	Sigma Aldrich, A2052	1:10000	Nikon Eclipse NiE	100X	Far Red	20
5A	deplasticized	1% glutaraldehyde	50 nm	yes	VGluT1	Synaptic Systems, 135 303	1:1000	Nikon Eclipse NiE	60X	Green	10
5A	deplasticized	1% glutaraldehyde	50 nm	yes	VGluT2	Synaptic Systems, 135 409	1:500	Nikon Eclipse NiE	60X	Far Red	50
5A	deplasticized	1% glutaraldehyde	50 nm	yes	VGluT1	Synaptic Systems, 135 303	1:1000	Nikon Eclipse NiE	60X	Far Red	10
5A	deplasticized	1% glutaraldehyde	50 nm	yes	VGluT2	Synaptic Systems, 135 409	1:500	Nikon Eclipse NiE	60X	Green	10
5B	deplasticized	1% glutaraldehyde	50 nm	yes	VGluT1	Synaptic Systems, 135 303	1:1000	Nikon Eclipse NiE	60X	Green	10
5B	deplasticized	1% glutaraldehyde	50 nm	yes	VGluT2	Synaptic Systems, 135 409	1:500	Nikon Eclipse NiE	60X	Far Red	50
5B	deplasticized	1% glutaraldehyde	50 nm	yes	VGluT1	Synaptic Systems, 135 303	1:1000	Nikon Eclipse NiE	60X	Green	10
5B	deplasticized	1% glutaraldehyde	50 nm	yes	VGluT2	Synaptic Systems, 135 409	1:500	Nikon Eclipse NiE	60X	Far Red	50
5B	deplasticized	1% glutaraldehyde	50 nm	yes	no primary	N/A	N/A	Nikon Eclipse NiE	60X	Green	10
5B	deplasticized	1% glutaraldehyde	50 nm	yes	no primary	N/A	N/A	Nikon Eclipse NiE	60X	Far Red	50
5F	deplasticized	1% glutaraldehyde	50 nm	yes	CGRP	Synaptic Systems, 414 004	1:5000	Nikon Eclipse NiE	100X	Green	10
5F	deplasticized	1% glutaraldehyde	50 nm	yes	VGluT2	Synaptic Systems, 135 409	1:500	Nikon Eclipse NiE	100X	Far Red	10
5I	deplasticized	1% glutaraldehyde	50 nm	no	Sst	ACD, 412181-C1	N/A	Nikon Ti2E	100X	Far Red	100
5I, right	deplasticized	1% glutaraldehyde	50 nm	yes	GABA	Sigma Aldrich, A2052	1:10000	Nikon Ti2E	100X	Far Red	100
5I, right	deplasticized	1% glutaraldehyde	50 nm	yes	VGluT2	Synaptic Systems, 135 409	1:500	Nikon Ti2E	100X	Green	100
6A	deplasticized	1% glutaraldehyde	50 nm	yes	VGluT1	Synaptic Systems, 135 303	1:1000	Nikon Eclipse NiE	100X	Green	5
6A	deplasticized	1% glutaraldehyde	50 nm	yes	SOM	Synaptic Systems, 366 006	1:500	Nikon Eclipse NiE	100X	Far Red	20
6D	deplasticized	1% glutaraldehyde	50 nm	yes	VGluT1	Synaptic Systems, 135 303	1:1000	Nikon Eclipse NiE	100X	Green	5
6D	deplasticized	1% glutaraldehyde	50 nm	yes	SOM	Synaptic Systems, 366 006	1:500	Nikon Eclipse NiE	100X	Far Red	20
6D	deplasticized	1% glutaraldehyde	50 nm	yes	VGluT1	Synaptic Systems, 135 303	1:1000	Nikon Eclipse NiE	100X	Green	5
6D	deplasticized	1% glutaraldehyde	50 nm	yes	SOM	Synaptic Systems, 366 006	1:500	Nikon Eclipse NiE	100X	Far Red	20
6D	deplasticized	1% glutaraldehyde	50 nm	yes	VGluT2	Synaptic Systems, 135 409	1:500	Nikon Eclipse NiE	100X	Far Red	10
6D	deplasticized	1% glutaraldehyde	50 nm	yes	VIP	Synaptic Systems, 443 005	1:1000	Nikon Eclipse NiE	100X	Green	10
6D	deplasticized	1% glutaraldehyde	50 nm	yes	VGluT1	Synaptic Systems, 135 303	1:1000	Nikon Eclipse NiE	100X	Far Red	10
6D	deplasticized	1% glutaraldehyde	50 nm	yes	VIP	Synaptic Systems, 443 005	1:1000	Nikon Eclipse NiE	100X	Green	10
6F	deplasticized	1% glutaraldehyde	50 nm	yes	VGluT1	Synaptic Systems, 135 303	1:1000	Nikon Ti2E	100X	Green	500
7D, right	deplasticized	1% glutaraldehyde	50 nm	yes	Native	N/A	N/A	Nikon Eclipse NiE	60X	DsRed	100
7E	deplasticized	4% paraformaldehyde	50 nm	no	CCK	ACD, 532851-C1	N/A	Nikon Eclipse NiE	60X	Far Red	10
7G	deplasticized	4% paraformaldehyde	500 nm	no	GFP	Abcam, ab13970	1:1000	Nikon Eclipse NiE	60X	Far Red	1
7G	deplasticized	4% paraformaldehyde	500 nm	no	DsRed	Takarabio, 632496	1:1000	Nikon Eclipse NiE	60X	DAPI	100
7H	deplasticized	4% paraformaldehyde	50 nm	no	Native, GFP	N/A	N/A	Nikon Eclipse NiE	60X	Green	50
7H	deplasticized	4% paraformaldehyde	50 nm	no	Native, mCherry	N/A	N/A	Nikon Eclipse NiE	60X	mCherry	100
7I	deplasticized	4% paraformaldehyde	50 nm	no	GFP	Abcam, ab13970	1:1000	Nikon Eclipse NiE	60X	Far Red	100
7I	deplasticized	4% paraformaldehyde	50 nm	no	DsRed	Takarabio, 632496	1:1000	Nikon Eclipse NiE	60X	DAPI	300
7J	deplasticized	4% paraformaldehyde	50 nm	no	Native, GFP	N/A	N/A	Nikon Eclipse NiE	60X	Green	50
7J	deplasticized	4% paraformaldehyde	50 nm	no	Native, mCherry	N/A	N/A	Nikon Eclipse NiE	60X	mCherry	50
7K	deplasticized	4% paraformaldehyde	50 nm	no	GFP	Abcam, ab13970	1:1000	Nikon Eclipse NiE	60X	Far Red	100
7K	deplasticized	4% paraformaldehyde	50 nm	no	DsRed	Takarabio, 632496	1:1000	Nikon Eclipse NiE	60X	DAPI	200
7N	deplasticized	4% paraformaldehyde	100 nm	yes	PV	Abcam, ab11427	1:1000	Leica Thunder	20X	Far Red	100
7N	deplasticized	4% paraformaldehyde	100 nm	yes	WFA	Sigma Aldrich, L1516	1:1000	Leica Thunder	20X	Green	100
S3A	deplasticized	1% glutaraldehyde	50 nm	yes	CB	Synaptic Systems, 214 003	1:1000	Nikon Eclipse NiE	20X	Far Red	200
S3C	deplasticized	1% glutaraldehyde	50 nm	yes	PV	Abcam, ab11427	1:1000	Nikon Eclipse NiE	20X	Far Red	200
S4A	deplasticized	1% glutaraldehyde	50 nm	no	CB	Synaptic Systems, 214 003	1:1000	Nikon Eclipse NiE	10X	Far Red	500
S4B	deplasticized	1% glutaraldehyde	50 nm	no	CB	Synaptic Systems, 214 003	1:1000	Nikon Eclipse NiE	60X	Far Red	10
S4B	plastic	1% glutaraldehyde	50 nm	no	CB	Synaptic Systems, 214 003	1:1000	Nikon Eclipse NiE	60X	Far Red	10
S4B	LR white	1% glutaraldehyde	50 nm	no	CB	Synaptic Systems, 214 003	1:1000	Nikon Eclipse NiE	60X	Far Red	10
S4C	deplasticized	1% glutaraldehyde	50 nm	no	no primary	N/A	N/A	Nikon Eclipse NiE	10X	Far Red	500
S4D	deplasticized	1% glutaraldehyde	50 nm	no	no primary	N/A	N/A	Nikon Eclipse NiE	60X	Far Red	10
S4D	plastic	1% glutaraldehyde	50 nm	no	no primary	N/A	N/A	Nikon Eclipse NiE	60X	Far Red	10
S4D	LR white	1% glutaraldehyde	50 nm	no	no primary	N/A	N/A	Nikon Eclipse NiE	60X	Far Red	10
S5A	deplasticized	1% glutaraldehyde	50 nm	no	Sst	ACD, 412181-C1	N/A	Nikon Eclipse NiE	20X	Far Red	200
S5C	deplasticized	1% glutaraldehyde	50 nm	no	Pvalb	ACD, 407821-C1	N/A	Nikon Eclipse NiE	20X	Far Red	200
S5E	deplasticized	1% glutaraldehyde	50 nm	no	Gad1	ACD, 316401-C1	N/A	Nikon Eclipse NiE	20X	Far Red	200
S6A	deplasticized	1% glutaraldehyde	50 nm	no	Sst	ACD, 412181-C1	N/A	Nikon Eclipse NiE	10X	Far Red	500
S6B	deplasticized	1% glutaraldehyde	50 nm	no	Sst	ACD, 412181-C1	N/A	Nikon Eclipse NiE	60X	Far Red	10
S6B	plastic	1% glutaraldehyde	50 nm	no	Sst	ACD, 412181-C1	N/A	Nikon Eclipse NiE	60X	Far Red	10
S6B	LR white	1% glutaraldehyde	50 nm	no	Sst	ACD, 412181-C1	N/A	Nikon Eclipse NiE	60X	Far Red	10
S6C	deplasticized	1% glutaraldehyde	50 nm	no	Negative probe	ACD, 310043-C1	N/A	Nikon Eclipse NiE	10X	Far Red	500
S6D	deplasticized	1% glutaraldehyde	50 nm	no	Negative probe	ACD, 310043-C1	N/A	Nikon Eclipse NiE	60X	Far Red	10
S6D	plastic	1% glutaraldehyde	50 nm	no	Negative probe	ACD, 310043-C1	N/A	Nikon Eclipse NiE	60X	Far Red	10
S6D	LR white	1% glutaraldehyde	50 nm	no	Negative probe	ACD, 310043-C1	N/A	Nikon Eclipse NiE	60X	Far Red	10
S8	deplasticized	1% glutaraldehyde	2 µm	yes	Gad1	ACD, 316401-C1	N/A	Nikon Eclipse NiE	20X	Far Red	50
S8	deplasticized	1% glutaraldehyde	250 nm	yes	Gad1	ACD, 316401-C1	N/A	Nikon Eclipse NiE	20X	Far Red	100
S8	deplasticized	1% glutaraldehyde	100 nm	yes	Gad1	ACD, 316401-C1	N/A	Nikon Eclipse NiE	20X	Far Red	200
S8	deplasticized	1% glutaraldehyde	50 nm	yes	Gad1	ACD, 316401-C1	N/A	Nikon Eclipse NiE	20X	Far Red	200
S9A	deplasticized	4% paraformaldehyde	50 nm	no	Native, tdT	N/A	N/A	Nikon Ti2E	20X	Red	500
S9A	deplasticized	4% paraformaldehyde	50 nm	no	Native, GFP	N/A	N/A	Nikon Ti2E	20X	Green	200
S9A	deplasticized	4% paraformaldehyde	50 nm	no	VGluT1	Synaptic Systems, 135 303	1:1000	Nikon Ti2E	20X	Far Red	200
S9A	deplasticized	4% paraformaldehyde	50 nm	no	VGluT2	Synaptic Systems, 135 409	1:500	Nikon Ti2E	20X	Far Red	200
Filter set reference number. Nikon Eclipse NiE: DAPI (4900); EGFP (49002); Far Red (49006); DSRed (49005); mCherry (S-00007). Nikon Eclipse Ti2E: LED Quad Filter set (97327); DAPI (77014567); GFP (77014803); Far Red (77074329); Red (77074493).
Objective lenses. Nikon Eclipse NiE: 10X: PLAN APO λD 10x OFN25 DIC N1; 20X: PLAN APO λD 20x OFN25 DIC N2; 60X: PLAN APO λD 60x OIL OFN25 DIC N2; 100X: PLAN APO λD 100x OIL OFN25 DIC N2. Nikon Eclipse Ti2E: 100X: Apo TIRF 100x Oil DIC N2. Leica Thunder: 20X/0.80 Plan Apo, DIC
